# A microproteome screen identifies immunomodulatory bacterial microproteins encoded in expanded gene arrays in *Leptotrichia*

**DOI:** 10.64898/2026.08.11.744246

**Authors:** Mark Ragheb, Yuya Kiguchi, Jordan D. Lin, Florian T. Hoffman, Leighton Daigh, Meenakshi Chakraborty, Boryana Doyle, Matthew P. Grieshop, Ann Lin, Dylan Maghini, Kaitlyn Spees, Lacramioara Bintu, Michael C. Bassik, Ami S. Bhatt

## Abstract

The human microbiome exerts broad influence in health and disease with associative studies implicating the microbiome in influencing immunity, cancer outcomes, and neurodegeneration. However, the molecular mediators of microbe-host communication remain poorly defined. Bacterial microproteins from the microbiome represent a largely uncharacterized class of potential regulators of host immunity. Here, we utilize functional genomics to interrogate 3,552 microproteins in order to identify novel microbial-immune interactions. We constructed a microproteome library from microbial metagenomic datasets, expressed it in macrophages and assayed for immunomodulatory activity. We identify several bacterial microproteins that drive macrophage M1 polarization. Among the strongest hits are a cluster of structurally related microproteins from *Leptotrichia* species, which are oral Gram-negative commensals associated with differential cancer outcomes. Genomic analysis reveals that *Leptotrichia* species encode these putative immunomodulatory microproteins in tandem arrays of up to 44 copies. These genes encode microproteins with varying sequences but conserved predicted structures. In an orthogonal approach, we demonstrate that bacterial expression of *Leptotrichia* microproteins influences macrophage cell state and function. As a whole, our findings identify novel microbial microproteins with immunomodulatory activity and provide a framework for future discovery of host-microbe interactions that influence human health.
