## Supplementary tables for "A microproteome screen identifies immunomodulatory bacterial microproteins encoded in expanded gene arrays in *Leptotrichia*": Table 3. GSEA from cytokine display experiments.xlsx

### Sheet: GSEA_hallmark_IFNy
pathway	pathway_clean	NES_Purified	NES_Secreted	NES_Tethered	padj_Purified	padj_Secreted	padj_Tethered
HALLMARK_INTERFERON_GAMMA_RESPONSE	Interferon Gamma Response	1.34512	1.44983	1.69226	0.00130323	9.73837e-06	0.000494794
HALLMARK_ALLOGRAFT_REJECTION	Allograft Rejection	1.3225	1.40883	1.61784	0.0473735	0.00176136	0.0197481
HALLMARK_INTERFERON_ALPHA_RESPONSE	Interferon Alpha Response	1.33172	1.45398	1.6139	0.0935219	0.00176136	0.030148
HALLMARK_IL6_JAK_STAT3_SIGNALING	Il6 Jak Stat3 Signaling	1.29986	1.40576	1.6252	0.457863	0.0731179	0.0210677
HALLMARK_E2F_TARGETS	E2f Targets	-1.29781	-2.02215	-1.98569	0.751105	5.74239e-09	6.41232e-16
HALLMARK_INFLAMMATORY_RESPONSE	Inflammatory Response	1.22455	1.3006	1.56476	0.751105	0.159217	0.0609096
HALLMARK_PEROXISOME	Peroxisome	-1.34654	1.06601	0.694036	0.751105	0.690822	0.88462
HALLMARK_ANGIOGENESIS	Angiogenesis	-1.30569	1.31635	1.37539	0.820706	0.312522	0.257261
HALLMARK_DNA_REPAIR	Dna Repair	1.19914	-1.0763	-1.42026	0.820706	0.551439	0.0609096
HALLMARK_MYC_TARGETS_V1	Myc Targets V1	-1.18678	-1.96878	-1.71918	0.820706	3.01417e-08	0.000114814
HALLMARK_CHOLESTEROL_HOMEOSTASIS	Cholesterol Homeostasis	-1.09262	1.05414	0.9982	0.83386	0.690822	0.547915
HALLMARK_COMPLEMENT	Complement	1.12098	1.32029	1.65456	0.83386	0.114775	0.00860116
HALLMARK_EPITHELIAL_MESENCHYMAL_TRANSITION	Epithelial Mesenchymal Transition	-1.06979	1.18489	1.04579	0.83386	0.517123	0.509825
HALLMARK_KRAS_SIGNALING_DN	Kras Signaling Dn	1.18379	0.969166	1.14844	0.83386	0.764445	0.450504
HALLMARK_MYC_TARGETS_V2	Myc Targets V2	-1.1462	-1.89621	-1.6458	0.83386	0.000420323	0.00151022
HALLMARK_OXIDATIVE_PHOSPHORYLATION	Oxidative Phosphorylation	-1.09371	-0.963792	-1.60376	0.83386	0.764445	0.00273617
HALLMARK_P53_PATHWAY	P53 Pathway	1.14417	1.30504	1.36461	0.83386	0.107558	0.24549
HALLMARK_TNFA_SIGNALING_VIA_NFKB	Tnfa Signaling Via Nfkb	1.13605	1.33127	1.59674	0.83386	0.0731179	0.0296921
HALLMARK_UNFOLDED_PROTEIN_RESPONSE	Unfolded Protein Response	1.13543	0.599695	-1.32069	0.83386	0.966836	0.191881
HALLMARK_NOTCH_SIGNALING	Notch Signaling	1.14481	1.129	1.16713	0.839726	0.649134	0.450504
HALLMARK_APICAL_JUNCTION	Apical Junction	1.10242	1.29183	1.25118	0.840112	0.209084	0.346866
HALLMARK_APICAL_SURFACE	Apical Surface	1.05725	0.629632	1.03575	0.896771	0.961479	0.546511
HALLMARK_APOPTOSIS	Apoptosis	1.07447	1.31789	1.2519	0.896771	0.147311	0.346866
HALLMARK_COAGULATION	Coagulation	1.02032	0.907344	1.47122	0.896771	0.840745	0.178595
HALLMARK_ESTROGEN_RESPONSE_LATE	Estrogen Response Late	-0.927457	1.04663	-1.25999	0.896771	0.690822	0.24549
HALLMARK_MYOGENESIS	Myogenesis	1.00258	1.07493	1.11497	0.896771	0.686557	0.450504
HALLMARK_PI3K_AKT_MTOR_SIGNALING	Pi3k Akt Mtor Signaling	1.01066	1.00624	-1.08809	0.896771	0.758522	0.450504
HALLMARK_TGF_BETA_SIGNALING	Tgf Beta Signaling	-0.942871	-1.09409	-0.683195	0.896771	0.590631	0.91621
HALLMARK_UV_RESPONSE_UP	Uv Response Up	1.05432	1.14953	1.30624	0.896771	0.551439	0.304318
HALLMARK_WNT_BETA_CATENIN_SIGNALING	Wnt Beta Catenin Signaling	1.06044	1.10223	1.46048	0.896771	0.686557	0.178595
HALLMARK_REACTIVE_OXYGEN_SPECIES_PATHWAY	Reactive Oxygen Species Pathway	0.989826	0.703551	0.78581	0.901156	0.961479	0.764864
HALLMARK_ADIPOGENESIS	Adipogenesis	0.897126	1.00299	1.01501	0.90188	0.758522	0.529047
HALLMARK_ANDROGEN_RESPONSE	Androgen Response	-0.852076	1.21416	-1.05757	0.90188	0.455229	0.489587
HALLMARK_FATTY_ACID_METABOLISM	Fatty Acid Metabolism	0.810578	0.84759	0.951591	0.90188	0.879151	0.559794
HALLMARK_GLYCOLYSIS	Glycolysis	0.864434	1.24997	-1.47801	0.90188	0.25457	0.0356747
HALLMARK_HEME_METABOLISM	Heme Metabolism	-0.874289	0.692262	1.21808	0.90188	0.965228	0.358985
HALLMARK_HYPOXIA	Hypoxia	0.845397	1.37647	0.72312	0.90188	0.0252969	0.88462
HALLMARK_IL2_STAT5_SIGNALING	Il2 Stat5 Signaling	0.938702	1.3105	1.27011	0.90188	0.114775	0.334525
HALLMARK_MITOTIC_SPINDLE	Mitotic Spindle	-0.857212	0.925836	-1.88019	0.90188	0.840745	4.61674e-09
HALLMARK_MTORC1_SIGNALING	Mtorc1 Signaling	0.974068	0.641278	-1.44521	0.90188	0.966836	0.030148
HALLMARK_PROTEIN_SECRETION	Protein Secretion	-0.819107	1.21235	0.981408	0.90188	0.455229	0.547915
HALLMARK_SPERMATOGENESIS	Spermatogenesis	0.843293	-0.844427	-1.69889	0.90188	0.879151	0.00021833
HALLMARK_UV_RESPONSE_DN	Uv Response Dn	-0.822424	0.686461	1.11943	0.90188	0.961479	0.450504
HALLMARK_XENOBIOTIC_METABOLISM	Xenobiotic Metabolism	0.840255	1.11455	1.20341	0.90188	0.615081	0.377588
HALLMARK_BILE_ACID_METABOLISM	Bile Acid Metabolism	0.756254	0.877812	0.876544	0.910389	0.840745	0.668677
HALLMARK_ESTROGEN_RESPONSE_EARLY	Estrogen Response Early	0.635784	0.723678	0.960897	0.957032	0.961479	0.558673
HALLMARK_G2M_CHECKPOINT	G2m Checkpoint	0.655617	-1.68764	-1.98954	0.957032	0.000387167	6.41232e-16
HALLMARK_HEDGEHOG_SIGNALING	Hedgehog Signaling	0.604222	0.957701	1.17003	0.957032	0.769778	0.450504
HALLMARK_KRAS_SIGNALING_UP	Kras Signaling Up	0.63883	1.27251	1.41297	0.957032	0.25413	0.215967

### Sheet: GSEA_hallmark_IL4
pathway	pathway_clean	NES_Purified	NES_Secreted	NES_Tethered	padj_Purified	padj_Secreted	padj_Tethered
HALLMARK_E2F_TARGETS	E2f Targets	-1.93916	-2.22921	-1.8896	4.95145e-06	1.41634e-22	2.58114e-06
HALLMARK_G2M_CHECKPOINT	G2m Checkpoint	-1.79074	-1.98966	-1.82134	0.00177679	1.33639e-09	6.62546e-05
HALLMARK_KRAS_SIGNALING_UP	Kras Signaling Up	1.56241	1.63523	1.70383	0.114428	0.00195346	0.149529
HALLMARK_MYC_TARGETS_V1	Myc Targets V1	-1.44171	-1.96346	-1.16156	0.114428	6.04683e-09	0.382992
HALLMARK_NOTCH_SIGNALING	Notch Signaling	-1.6204	-1.08261	-1.31578	0.114428	0.488163	0.339848
HALLMARK_XENOBIOTIC_METABOLISM	Xenobiotic Metabolism	1.57825	1.51415	1.79389	0.114428	0.0250561	0.134303
HALLMARK_P53_PATHWAY	P53 Pathway	1.49609	1.74556	1.655	0.127657	8.43354e-06	0.149529
HALLMARK_MTORC1_SIGNALING	Mtorc1 Signaling	1.42832	1.03433	-1.14078	0.142547	0.515323	0.384809
HALLMARK_MYC_TARGETS_V2	Myc Targets V2	-1.52281	-1.78999	-0.994606	0.142547	0.000129871	0.656737
HALLMARK_UNFOLDED_PROTEIN_RESPONSE	Unfolded Protein Response	1.44233	1.36719	0.979151	0.146735	0.120935	0.656737
HALLMARK_HYPOXIA	Hypoxia	1.40688	1.73096	1.28565	0.15775	2.5991e-05	0.339848
HALLMARK_BILE_ACID_METABOLISM	Bile Acid Metabolism	1.38473	1.51266	0.956457	0.207674	0.0437025	0.656737
HALLMARK_INTERFERON_GAMMA_RESPONSE	Interferon Gamma Response	1.34384	1.61057	1.55605	0.207674	0.00247624	0.149529
HALLMARK_MYOGENESIS	Myogenesis	1.37682	0.876852	1.30376	0.207674	0.725546	0.339848
HALLMARK_PI3K_AKT_MTOR_SIGNALING	Pi3k Akt Mtor Signaling	1.39066	1.39477	-1.09762	0.207674	0.120103	0.489273
HALLMARK_REACTIVE_OXYGEN_SPECIES_PATHWAY	Reactive Oxygen Species Pathway	1.40204	0.765728	0.614707	0.207674	0.790686	0.938066
HALLMARK_IL2_STAT5_SIGNALING	Il2 Stat5 Signaling	1.33846	1.37573	1.54231	0.215081	0.103601	0.149529
HALLMARK_CHOLESTEROL_HOMEOSTASIS	Cholesterol Homeostasis	1.34782	1.55349	-1.16719	0.223346	0.0271795	0.406593
HALLMARK_EPITHELIAL_MESENCHYMAL_TRANSITION	Epithelial Mesenchymal Transition	1.34641	1.15594	1.2203	0.223346	0.381488	0.384809
HALLMARK_PEROXISOME	Peroxisome	1.34317	1.10863	-1.02631	0.223346	0.430689	0.645275
HALLMARK_IL6_JAK_STAT3_SIGNALING	Il6 Jak Stat3 Signaling	1.30279	1.04099	1.27535	0.294218	0.515323	0.382992
HALLMARK_MITOTIC_SPINDLE	Mitotic Spindle	-1.17657	-1.73627	-1.33047	0.294218	0.000129871	0.21856
HALLMARK_ESTROGEN_RESPONSE_EARLY	Estrogen Response Early	1.27121	1.25708	1.58073	0.294364	0.245483	0.149529
HALLMARK_INFLAMMATORY_RESPONSE	Inflammatory Response	1.25268	1.3602	1.48443	0.313517	0.120103	0.21856
HALLMARK_APOPTOSIS	Apoptosis	1.21938	1.56286	0.82427	0.371473	0.0108956	0.779313
HALLMARK_DNA_REPAIR	Dna Repair	-1.1079	-1.52034	-1.37088	0.407311	0.0191277	0.21856
HALLMARK_FATTY_ACID_METABOLISM	Fatty Acid Metabolism	1.18516	1.01366	-0.919836	0.407311	0.538548	0.743611
HALLMARK_APICAL_JUNCTION	Apical Junction	1.1544	1.37264	1.37911	0.427097	0.120103	0.309363
HALLMARK_COMPLEMENT	Complement	1.14784	1.21175	1.3026	0.427097	0.288529	0.339848
HALLMARK_GLYCOLYSIS	Glycolysis	1.16162	1.44852	-0.900205	0.427097	0.0557925	0.752774
HALLMARK_INTERFERON_ALPHA_RESPONSE	Interferon Alpha Response	1.16629	1.47368	1.13265	0.427097	0.0600994	0.489273
HALLMARK_ALLOGRAFT_REJECTION	Allograft Rejection	1.10887	1.35388	1.37123	0.494128	0.120103	0.309363
HALLMARK_COAGULATION	Coagulation	1.11073	1.4595	1.26079	0.494128	0.0777236	0.382992
HALLMARK_UV_RESPONSE_DN	Uv Response Dn	1.10243	1.16222	1.42741	0.494128	0.373643	0.276937
HALLMARK_HEME_METABOLISM	Heme Metabolism	1.07766	1.16633	0.950302	0.513084	0.347161	0.656737
HALLMARK_ADIPOGENESIS	Adipogenesis	1.05335	1.37822	0.776625	0.516339	0.0887293	0.84643
HALLMARK_ANGIOGENESIS	Angiogenesis	1.0979	0.852669	0.669862	0.516339	0.728326	0.871594
HALLMARK_UV_RESPONSE_UP	Uv Response Up	1.05935	0.862976	0.884167	0.516339	0.736566	0.743611
HALLMARK_HEDGEHOG_SIGNALING	Hedgehog Signaling	1.07437	0.74717	1.00913	0.520953	0.790686	0.656737
HALLMARK_TNFA_SIGNALING_VIA_NFKB	Tnfa Signaling Via Nfkb	1.03943	1.61946	1.45572	0.520953	0.00214993	0.21856
HALLMARK_ESTROGEN_RESPONSE_LATE	Estrogen Response Late	1.02223	0.88755	1.35937	0.545596	0.725546	0.314168
HALLMARK_SPERMATOGENESIS	Spermatogenesis	-0.956733	-1.65681	-1.35638	0.598409	0.00670686	0.276937
HALLMARK_OXIDATIVE_PHOSPHORYLATION	Oxidative Phosphorylation	0.949914	0.959281	-1.14212	0.645397	0.641764	0.384809
HALLMARK_APICAL_SURFACE	Apical Surface	0.910475	-1.13993	-0.861587	0.676167	0.429899	0.752774
HALLMARK_ANDROGEN_RESPONSE	Androgen Response	0.846509	1.45627	-0.894095	0.713369	0.0760339	0.749897
HALLMARK_KRAS_SIGNALING_DN	Kras Signaling Dn	0.855015	0.783603	-0.97451	0.713369	0.790686	0.656737
HALLMARK_TGF_BETA_SIGNALING	Tgf Beta Signaling	0.861347	-0.891344	0.990571	0.713369	0.725546	0.656737
HALLMARK_WNT_BETA_CATENIN_SIGNALING	Wnt Beta Catenin Signaling	-0.82941	-1.24893	0.770847	0.713369	0.288529	0.807906
HALLMARK_PROTEIN_SECRETION	Protein Secretion	0.718552	1.32429	-0.789666	0.861858	0.184981	0.869047
