## Supplementary tables for "A microproteome screen identifies immunomodulatory bacterial microproteins encoded in expanded gene arrays in *Leptotrichia*": Table 5. Leptotrichia microproteins clustering analysis.xlsx

### Sheet: Leptotrichia peptides
Peptide ID	Peptide source	Clade	Dendrogram position	Amino acid sequence	Ly6a mean LFC	CD80+LPS mean LFC	Screen hit	Mean pairwise identity (clade)
PEP2642	non-3458	1	1	HRGRTDSKGCHSNRKTGEYHCHRKKK	-0.6631	0.1152		0.6992
PEP2855	non-3458	1	2	FPHKGRTNSKGCHMNRKTGEYHCHKKK	n/a (low counts filter)	n/a (low counts filter)		0.7859
PEP2422	non-3458	1	3	HRGRTNSKGCHTNRKTGEYHCHKKK	-0.2423	0.3843		0.9133
PEP2410	non-3458	1	4	HKGRTNSKGCHTNRKTGKYHCHKKK	n/a (low counts filter)	0.3348		0.9
PEP2402	non-3458	1	5	HKGRTNSKGCHTNRKTCEYHCYKKK	0.3843	0.4997		0.88
PEP2400	non-3458	1	6	HKGRTNSKGCHTNRKTGEYHCHKKK	-0.4385	-1.353		0.9333
PEP2401	non-3458	1	7	HKGRTNSKGCHTNRKTGEYHCYKKK	2.1806	n/a (low counts filter)		0.9133
PEP1915	non-3458	2	8	CSSTGKGTNSIHVGVGISGL	0.5578	0.2935		0.8545
PEP1914	non-3458	2	9	CSSTGKGTNSIHVGVGVSGF	0.6493	-0.3033		0.8182
PEP1913	non-3458	2	10	CSSTGKGTNSIHVGGGVSGL	0.1379	0.0555		0.8182
PEP1873	non-3458	2	11	CSSTGKGTNLIHVGVGFSGL	0.2738	0.2852		0.8364
PEP1872	non-3458	2	12	CSSTGKGTNSIHFGVGFSGL	0.2864	-0.1956		0.8455
PEP1871	non-3458	2	13	CSSNGKGTNSIHVGVGFSGL	0.3697	-0.4344		0.85
PEP1870	non-3458	2	14	CSSTGKGTNSIHVGVGGSGL	0.0746	0.0745		0.8545
PEP1842	non-3458	2	15	CSSTGKGTNSIHVGVGFSGL	0.0758	0.4187		0.8818
PEP1847	non-3458	2	16	CSSTGKGTNSIHVGVGVSGL	0.5505	0.4373		0.8636
PEP1953	non-3458	2	17	CSSTGGKGTNSINVGVGFSGL	0.2811	-0.3285		0.7652
PEP1948	non-3458	2	18	CSSTDGKGKNSINIGVGFSGL	-0.0678	-0.1476		0.7009
PEP1959	non-3458	2	19	CSSADGKGKNSINIGVGFSGL	0.5445	-0.0813		0.6965
PEP2158	non-3458	3	21	CSAGIGASVGKGGIRGNVGVTFN	0.5219	0.0101		0.9565
PEP2168	non-3458	3	22	CSAGIGASVGKGGIKGNVGVTFN	0.3754	0.2805		0.9565
PEP2049	non-3458	4	20	CSAGVGVNVGKHGVNGHAGISF	0.0073	-0.1417
PEP2545	non-3458	5	23	CSVGVGVGGGSNGVGVGVGVGSGVRF	0.6881	0.8272		0.9231
PEP2672	non-3458	5	24	CSVGVGVDGGSNGVGVGVGVGTGVRF	0.1812	0.519		0.9231
PEP2013	non-3458	6	25	CGSGNVGVGPGGVHGGVGLYF	-0.1702	-0.3217		0.6949
PEP2008	non-3458	6	26	CISANVGVGGGGVHGGVGGYF	0.0854	-0.0943		0.7302
PEP2005	non-3458	6	27	CLSASVGVGSGGVHGGVGVYF	0.1609	-0.6621		0.7531
PEP2017	non-3458	6	28	CLSANVGVGPSGVHGGVGVYF	-0.343	-0.0968		0.746
PEP2016	non-3458	6	29	CLSANVGVGPSGLHGGVGVYF	0.0754	0.0478		0.7302
PEP2006	non-3458	6	30	CLSASVGVGPGGLHGGVGVYF	-0.4742	-0.2717		0.7531
PEP2004	non-3458	6	31	CLSANVGVEPGGVHGGVGVYF	-0.5736	0.0611		0.7407
PEP1980	non-3458	6	32	CVSANVGVGPGGVHGGVGVYF	-0.1392	-0.3083		0.7513
PEP1979	non-3458	6	33	CLSANVGVGPGGVHGGVGLYF	-1.0975	-0.3021		0.7743
PEP1958	non-3458	6	34	CISANVGVGSGGVHGGVGVYF	-0.1116	0.1612		0.7407
PEP1947	non-3458	6	35	CISANVGVGPGGVHGGVGLYF	-0.4757	-0.4877		0.7443
PEP1938	non-3458	6	36	CISANVGVGPGGVHGGVGVYF	-0.8771	-0.0529		0.7566
PEP1937	non-3458	6	37	CLSANVGVGPGGLHGGVGVYF	0.1328	-0.3546		0.7707
PEP1946	non-3458	6	38	CLSANVGVGPGGVHGGVGVYF	0.1629	-0.3701		0.7866
PEP2015	non-3458	6	39	CLSAGIGVGTGGIHGGGGIGF	-0.0749	-0.505		0.7513
PEP2014	non-3458	6	40	CLSAGIGVGGGGIGGGIGIGF	0.2904	-0.5603		0.7125
PEP2011	non-3458	6	41	CLSAGGGVGTGGIHGGIGIGF	-0.1768	0.0517		0.7531
PEP2010	non-3458	6	42	CGSAGIGVGTGGIHGGIGIGF	0.1902	-0.2064		0.7337
PEP2009	non-3458	6	43	CLSAGGGVGGGGIHGGIGIGF	0.3099	-0.2202		0.7443
PEP2129	non-3458	6	44	CLSAGGGVGGGGIHGGIGIGFG	-0.066	-0.2686		0.7444
PEP2007	non-3458	6	45	CLSAGIGVGGGGIHGGIGIGF	0.1591	-0.7224		0.7584
PEP1978	non-3458	6	46	CLSAGIGVGTGGGHGGIGIGF	0.0372	0.0979		0.7478
PEP1939	non-3458	6	47	CLSAGIGVGTGGVHGGIGIGF	-0.5403	0.3649		0.7672
PEP1936	non-3458	6	48	CLSAGIGVGTGGIHGGIGIGF	-0.2657	0.0171		0.7672
PEP2068	non-3458	6	49	CLSAGIGVGTGGIHGGIGIGFG	-0.1648	-0.2516		0.7674
PEP1943	non-3458	6	50	CLSAGIGIGTNGIHGGVGIGF	0.6561	-0.1431		0.6984
PEP1950	non-3458	6	51	CLSAGIGIGTGGIHGGVGMYF	-0.3017	0.1462		0.7302
PEP1965	non-3458	6	52	CLSAGIGIGTGRIHGGVGMYF	-0.0042	-0.751		0.6843
PEP2224	non-3458	7	53	GAGAGGGGGGGYGCGGTGRCGGK	-0.1474	-0.014		0.5983
PEP2607	non-3458	7	54	CVAVGGAGGGGGGGYYCGTTGGCTGG	1.9388	-1.3365		0.6441
PEP2611	non-3458	7	55	CVAVAAAGGGAGGGYYCGGTSRCGGK	0.2775	-0.3074		0.7765
PEP2590	non-3458	7	56	CVAVAAAGVGGGGGYYCGTTSRCTGK	-0.1557	-0.2915		0.7959
PEP2606	non-3458	7	57	CVAVAAAGGGGGGGYYCGTTSRCTGK	-0.2726	0.2335		0.7945
PEP2538	non-3458	7	58	CVAVAAAGAGIGLGYYCGTTGGCTGG	-0.1718	0.4927		0.7241
PEP2488	non-3458	7	59	CVAVAAAGAGIGLGYYCGTTSKCTGN	-0.2603	-0.0205		0.7579
PEP2595	non-3458	7	60	CVAVAAAGAGIGLGYYCGTTSKCTGG	0.0469	-0.3704		0.7579
PEP2589	non-3458	7	61	CVAVAAAGVGVGLGYYCGTTSKCTGN	1.1561	0.35		0.747
PEP2586	non-3458	7	62	CVAVAAAGVGVGLGYYCGTTSRCTGK	0.2428	-0.2594		0.7924
PEP2610	non-3458	7	63	CVAVAAAGVGAGVGYYCGTTSRCTGN	-0.0297	-0.3232		0.7968
PEP2609	non-3458	7	64	CVAVAAAGGGAGVGYYCGTTSRGTGK	-0.1768	-0.5458		0.7878
PEP2600	non-3458	7	65	CVAVAAAGVGAGVGYYCGATSRCTGK	-0.3125	-0.1256		0.8049
PEP2510	non-3458	7	66	CVAVAAAGVGAGVGYYCGTTSKCTGK	0.8579	-0.1224		0.8045
PEP2477	non-3458	7	67	CVAVAAAGVGAGVGYYCGTTSRCTGK	0.36	0.0861		0.8233
PEP2597	non-3458	7	68	CVAVAAAGGGAGVGYYCGTTSRCTGK	0.4514	-0.112		0.822
PEP2591	non-3458	7	69	CLPLAAAGAGAGVGYYCGSTSRCSGK	-0.0941	-0.2679		0.7455
PEP2612	non-3458	7	70	CLALAAAGAGAGVGYYCGSTSRCSGK	-0.1861	0.0464		0.7778
PEP2225	non-3458	7	71	DAAAGAGAGIGYYCGSTSRCSGK	-0.2787	0.2608		0.7687
PEP2601	non-3458	7	72	CLAVAAAGAGAGIGYYCGSGSRCSGK	0.027	0.0226		0.7591
PEP2479	non-3458	7	73	CLAVAAAGAGAGIGYYCGSTSRCSGK	-0.0361	0.0705		0.7965
PEP2599	non-3458	7	74	CLGVAAAGAGAGIGYYCGSTSRCSGK	-0.152	-0.0152		0.7641
PEP2485	non-3458	7	75	CLALAAAGAGAGVGYYCGSTSNCTKK	1.1146	-0.1077		0.7476
PEP2608	non-3458	7	76	CLALAAAGAGAGVGYYCGSTSNGTKK	0.837	0.6547		0.7133
PEP2498	non-3458	7	77	CLAVAAAGAGAGIGYYCGSTSNCTKK	2.2953	-0.6277		0.7662
PEP2598	non-3458	7	78	CLAVAAAGAGAGIGYYCGSTSNCGKK	-0.0149	0.3323		0.7449
PEP2272	non-3458	8	79	CFAAAVGAGAAAAGYYCGSTSKCK	0.0912	-0.1238		0.536
PEP3035	non-3458	8	80	CGAGAGGAGAGAGGYTCLNTNLCNKLKK	0.3709	0.0159		0.7465
PEP3033	non-3458	8	81	CTAVALGAGAVAGGYTCLNTKLCNKLKK	1.0843	0.1558		0.8359
PEP3028	non-3458	8	82	CTAGALGAGAVAGGYTCVNTNLCNRLKK	-0.6126	-0.2092		0.8212
PEP3026	non-3458	8	83	CTAVALGAGAVAGGYTCLNTNLCGKLKK	-0.2407	-0.1635		0.8343
PEP3024	non-3458	8	84	CTAVALEAGAVAGGYTCVNTNLCNRLKK	0.5364	0.1972		0.8014
PEP3023	non-3458	8	85	CGAVALGAGAVAGGYTCVNTNLCNRLKK	0.6184	-0.262		0.8082
PEP3022	non-3458	8	86	CTAVALGGGAVAGGYTCLNTNLCNKLKK	0.8268	0.4692		0.8177
PEP2924	non-3458	8	87	CTAIALGAGAVAGGYTCLNTNLCNKLKK	-0.3819	-0.2062		0.8343
PEP2901	non-3458	8	88	CTAVALGAGAVAGGYTCLNTSLCNKLKK	0.3542	-0.2432		0.8394
PEP2896	non-3458	8	89	CTAVALGAGAVAGGYTCLNTNLCNKLKK	0.7713	0.1716		0.8521
PEP3021	non-3458	8	90	CTAVALGAGAVAGGYTCVNTNLCNKLKK	-0.2248	0.4019		0.8521
PEP2895	non-3458	8	91	CTAVALGAGAVAGGYTCVNTNLCNRLKK	-0.0834	0.4109		0.8358
PEP2900	non-3458	8	92	CTALALGAGAVAGGYTCVNTSLCNRLKK	0.9479	-0.9844		0.8069
PEP2908	non-3458	8	93	CTALALGAGAVAGGYTCVNTNLCNRLKK	0.4234	-0.1472		0.8197
PEP2873	non-3458	8	94	CTALAFGAGAVAGGYTCSKTTLCDKKK	-0.0809	-0.4471		0.7418
PEP3029	non-3458	8	95	CTAVALGAGAVAGGYGCAKGTLCGKIKK	0.0078	-0.0333		0.7415
PEP3034	non-3458	8	96	CTAIALGAGAVAGGYTCAKTTLCDKIKK	0.6489	0.0778		0.7987
PEP3032	non-3458	8	97	CTAGALGAGAVAGGYTCAKTTLCDKIKK	0.4818	-0.8179		0.802
PEP3031	non-3458	8	98	CPAVALGAGAVAGGYTCAKTTLCDKIKK	0.6181	0.0319		0.7873
PEP3030	non-3458	8	99	CTGGALGAGAVAGGYTCAKTTLCDKIKK	-0.1056	-0.3037		0.7708
PEP2897	non-3458	8	100	CTAVALGAGAVAGGYTCAKTTLCDKIKK	0.239	-0.3603		0.8166
PEP3025	non-3458	8	101	CTGVALGAGAVAGGYTCAKTTLCDKIKK	-0.0528	-1.196		0.7854
PEP3488	3458-family (array)	9	102	CSYFEAAAETERRRGGVECRYNKRGGVEDCRYRN	0.0614	0.6417		0.4232
PEP3307	3458-family (array)	9	103	CSYLDGSEARRRGWECLYNGKGEVQVCGFIN	0.548	-0.079		0.4563
PEP3244	3458-family (array)	9	104	CSYLDGSEAKRRGRECMYNSRGEVQVCGYIN	-0.0316	-0.0728		0.4706
PEP3243	3458-family (array)	9	105	CSYLDGSEAKRRGYECTYNSKGEVQVCGYIN	0.6727	-0.2425		0.4646
PEP3248	3458-family (array)	9	106	CSYLDGSEAKRRGYECTYNSKGEVQVCGYMN	1.3821	0.2352		0.4427
PEP3259	3458-family (array)	9	107	CSYLDGSEAERRGRRCRYNYKGELQHCGYIN	0.4957	0.2153		0.4839
PEP3253	3458-family (array)	9	108	CSYLDGSEAARRGWRCRYNYKGEVQHCGYIN	1.6696	0.4645		0.4758
PEP3308	3458-family (array)	9	109	CSYLDGSEAQRRGRRCRYNYKGEVQHCGYIN	0.0277	-0.3082		0.4825
PEP3258	3458-family (array)	9	110	CSYLDGSEARRRGRECMYNYKGELQGCNYIN	1.0988	0.3733		0.4995
PEP3306	3458-family (array)	9	111	CSYLDGSEAKRRGYECMYNYKGEIQGCNYIN	0.3786	-0.0813		0.4615
PEP3475	3458-family (array)	9	112	CSYFEGADRQIRERGIECRYNKRGGVENCRLERN	2.5063	0.404		0.5445
PEP3485	3458-family (array)	9	113	CSYFEGADRQIRERGIECRYNKRGGVENCRLGRN	1.9621	0.584		0.5455
PEP3472	3458-family (array)	9	114	CSYFEGADRQIRERGIECRYNKRGGVENCRLGEN	1.6125	0.4978		0.5455
PEP3483	3458-family (array)	9	115	CSYFEGADKQIRERGIECRYNKRGGVENCRLGEN	3.9298	-0.9725	Ly6a hit	0.536
PEP3452	3458-family (array)	9	116	CSYFEGADRQIRERGIECRYNKRGGVENCRYAN	1.6752	0.9219		0.5897
PEP3457	3458-family (array)	9	117	CSYFEGADRQIRERGIECRYNKRGGVENCRFIN	1.6801	0.3124		0.5921
PEP3453	3458-family (array)	9	118	CSYLDVAREEMNERGVECRYNKRGGVENCRYMD	0.1848	0.4402		0.5053
PEP3454	3458-family (array)	9	119	CSYLDAAREEMNERGVECRYNKRGGVENCRYMD	0.5501	-0.1587		0.5105
PEP3455	3458-family (array)	9	120	CAEIAASRERINERGVECRYNKRGGVENCRYMK	1.1386	0.5473		0.4624
PEP3424	3458-family (array)	9	121	CAEIAASRERINERGVECRYNKRGGVENCRYIN	1.2326	0.515		0.4988
PEP3460	3458-family (array)	9	122	CAEIAASRERINERGVECRYNKRGGLENCRYIN	-0.4846	0.4781		0.5005
PEP3429	3458-family (array)	9	123	CADIAASRERMRERGRECRYNKRGGLENCRYIN	-0.2913	0.411		0.5206
PEP3442	3458-family (array)	9	124	CADIEASRERMRQRGRECIYNKRGGLEYCRYIN	1.4102	-0.3881		0.487
PEP3459	3458-family (array)	9	125	CTAFEIANQMEKERGVECRYNKRGGVENCRYME	0.623	0.351		0.4957
PEP3218	3458-family (array)	9	126	FEISNQMERERGVECKHNKRGGLENCRYIN	0.9234	0.4936		0.5012
PEP3423	3458-family (array)	9	127	CTAFEISNQMERERGVECKHNKRGGLENCRYIN	0.9065	0.0644		0.4908
PEP3194	3458-family (array)	9	128	FEIANQMERERGRECRYNKRGGLENCRYIN	0.5546	0.4088		0.5728
PEP3217	3458-family (array)	9	129	FEISNQMERERGRECRYNKRGGLENCRYIN	1.3339	-0.5239		0.5588
PEP3443	3458-family (array)	9	130	CSYFEEAEKERRDRGREYRYNKRGGLESCRYIN	0.5108			0.553
PEP3431	3458-family (array)	9	131	CSYLEEAEKEQRERGVECRYGKRGGLENCRYIN	1.0694	1.5116		0.5655
PEP3456	3458-family (array)	9	132	CSYMEAAEAEERERGVECRYNKRGGLENCRFIN	0.0965	0.9373		0.588
PEP3426	3458-family (array)	9	133	CSYMEAAEAERRERGVECRYNKRGGLEHCRFIN	0.415	-0.045		0.5834
PEP3458	3458-family (array)	9	134	CSYMEAAEAERRERGRECRYNKRGGLEHCRFIN	0.9796	1.5539	CD80+LPS hit	0.5874
PEP3449	3458-family (array)	9	135	CSYMEAGEAEIRERGRECRYNKRGGLENCRYIN	0.7299	0.6633		0.6033
PEP3489	3458-family (array)	9	136	CSYMEAGEAEIRERGRECRYNKRGGLEHCRHIIN	0.565	0.3748		0.5523
PEP3378	3458-family (array)	9	137	CSYVEGGERLIRERGVECLYNYKGELQICNLK	-0.4063	1.2562		0.4326
PEP3433	3458-family (array)	9	138	CSYFEGAERAEKERGRVCTYNNKGDFQGCRYAN	0.1783	0.1827		0.5253
PEP3438	3458-family (array)	9	139	CSYFEGAEMERKRRGWECRYNYKGELQHCGYIN	1.7717	1.5138		0.6039
PEP3462	3458-family (array)	9	140	CSYFEGAEMERKRRGWQCRYNYKGELQHCGYIN	4.6007	-0.8742	Ly6a hit	0.5803
PEP3390	3458-family (array)	9	141	SYFEGAEKERRERGWECRYNYKGEMQHCGYIN				0.607
PEP3437	3458-family (array)	9	142	CYYFEGAEKERRERGWECRYNYKGEVQVCGFIN	3.2147	-0.1431		0.5945
PEP3441	3458-family (array)	9	143	CSYFEGAERAERERGLECRYNYRGEIQGCNYMK	-0.13	0.0984		0.5791
PEP3445	3458-family (array)	9	144	CSYFEGAERTERERGVECRYNYKGEIQGCNYIK	1.4442	-1.9349		0.6055
PEP3439	3458-family (array)	9	145	CSYFEGAERARKERGRECMYNYKGEVQVCGYIN	2.1027	0.449	Ly6a hit	0.6126
PEP3422	3458-family (array)	9	146	CSYMEGGERQLRERGWECRYNGKGEVQVCGYIN	1.2349	0.6014		0.5996
PEP3463	3458-family (array)	9	147	CSYMEGGERQMRERGWECRYNGKGEVQHCGFIN	0.5485	0.5158		0.5861
PEP3484	3458-family (array)	9	148	CSYMEGGERAIRERGRICRYNYKGEVQSCDYIIK	3.156	0.5731	Ly6a hit	0.5699
PEP3436	3458-family (array)	9	149	CSYMEGGERAIRERGLRCRYNYKGEVQNCDFIN	0.4943	0.4522		0.5754
PEP3383	3458-family (array)	9	150	SYFEGAERAERERGRRCRYNYKGELQHCGYIN	0.267	0.3834		0.6135
PEP3444	3458-family (array)	9	151	CSYFEGAERAERERGRRCRYNYKGELQHCGYIN	1.9955	0.4438		0.6311
PEP3451	3458-family (array)	9	152	CSYMEGGERAIRERGLRCRYNYKGELQGCYYIN	0.4432	0.297		0.5931
PEP3434	3458-family (array)	9	153	CSYMEGGERAMRERGWRCRYNYKGELQHCGYIN	0.6462	-1.1496		0.6044
PEP3435	3458-family (array)	9	154	CSYMEGGEKAIRERGRRCRYNYKGELQHCGYIN	0.7433	-0.02		0.6031
PEP3450	3458-family (array)	9	155	CSYMEGGERAIRERGRRCRYNYKGELQHCGYIN	0.7071	0.4359		0.6127
PEP3430	3458-family (array)	9	156	CSYFEGAERSMRERGYECTYNSKGEVQVCGYIK	0.5576	0.1214		0.5869
PEP3461	3458-family (array)	9	157	CSYFEGAERSMRERGYECTYNSKGEVQVCGYMK	0.8136	0.3013		0.5658
PEP3448	3458-family (array)	9	158	CSYFEGAERSMRERGYECMYNHKGELQGCNYIK	0.7053	0.3187		0.5845
PEP3428	3458-family (array)	9	159	CSYFEGAKKERRERGWECMYTYKGELQGCNYIK	1.0571	0.1196		0.5558
PEP3427	3458-family (array)	9	160	CSYFEGAERTMKERGYECMHTYKGELQGCNYIK	-0.1979	0.3737		0.5271
PEP3440	3458-family (array)	9	161	CSYFEGAERQMRERGWECMYTYKGELQGCNYIK	0.7914	-0.6326		0.5747
PEP3402	3458-family (array)	9	162	SYFEGAERARRERGRECMYNYKGELQGCNYIK	-0.0787	0.1101		0.5918
PEP3380	3458-family (array)	9	163	SYFEGAERVEKERGRECRYNYKGELQGCYYIK	2.8499	0.4106		0.5871
PEP3401	3458-family (array)	9	164	SYFEGAERAEKERGRECRYNYKGELQGCYYIK	0.3416	-0.0781		0.593
PEP2729	3458-family (array)	9	165	RERLKERGVKCTYNYKGEVQYCDYIN	0.1098	-1.5245		0.5066
PEP2540	non-3458	9	166	RERMRQRGRICRYNYKGEVQNCDYIN	0.2772	0.4611		0.5439
PEP2226	non-3458	10	167	CDGYLCELGSRTACIRYDHNYEK	0.4426	-0.434		0.4845
PEP2456	non-3458	10	168	CSDAMMCEFGSSTACMRYNKDVWTK	-0.3916	-0.1626		0.7728
PEP2399	non-3458	10	169	CSDAMMCELGSSTACMRYNKDVWTK	0.2065	-0.0338		0.7848
PEP2420	non-3458	10	170	CSDAMMCELGSSTACVRYNKDVWTK	0.233	0.1517		0.7676
PEP2405	non-3458	10	171	CSDAMMCEFGSSTACMRYNQGLWTK	0.1195	0.1201		0.7319
PEP2421	non-3458	10	172	CSDAMMCELGSSTACMRYNQGLWTK	-0.1032	-0.5293		0.7438
PEP2271	non-3458	10	173	CDALLCEMGSSTACVRYNKEVWTQ	0.8117	0.751		0.6817
PEP2342	non-3458	10	174	CDGLLCEMGSATACMRYNKEVWTN	0.468	-0.0355		0.6462
PEP2964	non-3458	11	0	GKRVKKHGGCNCGKKDCHSSSCSKRIDK	-0.2106	-1.0865
