## Supplementary tables for "A microproteome screen identifies immunomodulatory bacterial microproteins encoded in expanded gene arrays in *Leptotrichia*": Table 10. Bacterial plasmids and strains.xlsx

### Sheet: Sheet1
Plasmid ID	Plasmid description	Purpose	Antibiotic resistance
pBL0005	pCDF_empty_plasmid	Macrophage co-culture	SPEC
pBL0006	pCDF_J23105_Lme-PEP3458-6xHis	Macrophage co-culture	SPEC
pBL0007	pCDF_J23105_Lme-PEP3462-6xHis	Macrophage co-culture	SPEC
pBL0008	pCDF_J23105_Lme-PEP3483-6xHis	Macrophage co-culture	SPEC
pBL0009	pCDF_J23105_Cba-PEP3510-6xHis	Macrophage co-culture	SPEC
pBL0010	pCDF_J23105_Lme-PEP3458	Macrophage co-culture	SPEC												No GSG linker/6xHis-tag
pBL0011	pCDF_J23105_Lme-PEP3462	Macrophage co-culture	SPEC												No GSG linker/6xHis-tag
pBL0012	pCDF_J23105_Lme-PEP3483	Macrophage co-culture	SPEC												No GSG linker/6xHis-tag
pBL0013	pCDF_J23105_Cba-PEP3510	Macrophage co-culture	SPEC												No GSG linker/6xHis-tag
pBL0046	pCDF_J23105_Lme-Scrambled-PEP-6xHis	Macrophage co-culture	SPEC
pBL0047	pCDF_J23105_Lme-Scrambled-PEP	Macrophage co-culture	SPEC
pBL0048	pCDF_J23105_Lme-PEP3443-6xHis	Macrophage co-culture	SPEC
pBL0049	pCDF_J23105_Lme-PEP3443	Macrophage co-culture	SPEC
pBL0050	pCDF_J23105_Lme-PEP3383-6xHis	Macrophage co-culture	SPEC
pBL0051	pCDF_J23105_Lme-PEP3383	Macrophage co-culture	SPEC
pBL0052	pCDF_J23105_Cpl-PEP3473-6xHis	Macrophage co-culture	SPEC
pBL0053	pCDF_J23105_Cpl-PEP3473	Macrophage co-culture	SPEC
pBL0054	pCDF_J23105_Lme-PEP3462(C34S/C45S)-6xHis	Macrophage co-culture	SPEC
pBL0055	pCDF_J23105_Lme-PEP3462(C34S/C45S)	Macrophage co-culture	SPEC
pBL0063	pBT1-proD-mCherry	Macrophage co-culture / microscopy	CARB											2026-05-15	ordered from Addgene; Addgene ID 65823; low-copy plasmid, Michael Lynch lab
Strain ID	Strain + Plasmids in strain	Plasmid description	Purpose	Antibiotic resistance
sBL0003	ClearColi BL21(DE3) DUOs + pBL0005	pCDF_empty_plasmid	Macrophage co-culture	SPEC
sBL0004	ClearColi BL21(DE3) DUOs + pBL0006	pCDF_J23105_Lme-PEP3458-6xHis	Macrophage co-culture	SPEC
sBL0005	ClearColi BL21(DE3) DUOs + pBL0007	pCDF_J23105_Lme-PEP3462-6xHis	Macrophage co-culture	SPEC
sBL0006	ClearColi BL21(DE3) DUOs + pBL0008	pCDF_J23105_Lme-PEP3483-6xHis	Macrophage co-culture	SPEC
sBL0007	ClearColi BL21(DE3) DUOs + pBL0009	pCDF_J23105_Lme-PEP3510-6xHis	Macrophage co-culture	SPEC
sBL0008	ClearColi BL21(DE3) DUOs + pBL0010	pCDF_J23105_Lme-PEP3458	Macrophage co-culture	SPEC
sBL0009	ClearColi BL21(DE3) DUOs + pBL0011	pCDF_J23105_Lme-PEP3462	Macrophage co-culture	SPEC
sBL0010	ClearColi BL21(DE3) DUOs + pBL0012	pCDF_J23105_Lme-PEP3483	Macrophage co-culture	SPEC
sBL0011	ClearColi BL21(DE3) DUOs + pBL0013	pCDF_J23105_Lme-PEP3510	Macrophage co-culture	SPEC
sBL0024	ClearColi BL21(DE3) DUOs + pBL0046	pCDF_J23105_Lme-Scrambled-PEP-6xHis	Macrophage co-culture	SPEC
sBL0025	ClearColi BL21(DE3) DUOs + pBL0047	pCDF_J23105_Lme-Scrambled-PEP	Macrophage co-culture	SPEC
sBL0026	ClearColi BL21(DE3) DUOs + pBL0048	pCDF_J23105_Lme-PEP3443-6xHis	Macrophage co-culture	SPEC
sBL0027	ClearColi BL21(DE3) DUOs + pBL0049	pCDF_J23105_Lme-PEP3443	Macrophage co-culture	SPEC
sBL0028	ClearColi BL21(DE3) DUOs + pBL0050	pCDF_J23105_Lme-PEP3383-6xHis	Macrophage co-culture	SPEC
sBL0029	ClearColi BL21(DE3) DUOs + pBL0051	pCDF_J23105_Lme-PEP3383	Macrophage co-culture	SPEC
sBL0030	ClearColi BL21(DE3) DUOs + pBL0052	pCDF_J23105_Cpl-PEP3473-6xHis	Macrophage co-culture	SPEC
sBL0031	ClearColi BL21(DE3) DUOs + pBL0053	pCDF_J23105_Cpl-PEP3473	Macrophage co-culture	SPEC
sBL0032	ClearColi BL21(DE3) DUOs + pBL0054	pCDF_J23105_Lme-PEP3462(C34S/C45S)-6xHis	Macrophage co-culture	SPEC
sBL0033	ClearColi BL21(DE3) DUOs + pBL0055	pCDF_J23105_Lme-PEP3462(C34S/C45S)	Macrophage co-culture	SPEC
sBL0049	Addgene E. coli stables	pBT1-proD-mCherry	Macrophage co-culture / microscopy	CARB
sBL0050	ClearColi BL21(DE3) DUOs + pBL0063 + pBL0005	pBT1-proD-mCherry + pCDF_empty_plasmid	Macrophage co-culture / microscopy	CARB + SPEC
sBL0051	ClearColi BL21(DE3) DUOs + pBL0063 + pBL0007	pBT1-proD-mCherry + pCDF_J23105_Lme-PEP3462-6xHis	Macrophage co-culture / microscopy	CARB + SPEC
sBL0052	ClearColi BL21(DE3) DUOs + pBL0063 + pBL0008	pBT1-proD-mCherry + pCDF_J23105_Lme-PEP3483-6xHis	Macrophage co-culture / microscopy	CARB + SPEC
sBL0053	ClearColi BL21(DE3) DUOs + pBL0063 + pBL0052	pBT1-proD-mCherry + pCDF_J23105_Cpl-PEP3473-6xHis	Macrophage co-culture / microscopy	CARB + SPEC
JLstrXXX	Leptotrichia sp. oral taxon 879 str. F0557	NA	Whole genome sequencing	NA
